# Defining the cellular origin of seminoma by transcriptional and epigenetic mapping to the normal human germline

**DOI:** 10.1101/2024.04.20.590406

**Authors:** Keren Cheng, Yasunari Seita, Eoin C. Whelan, Ryo Yokomizo, Young Sun Hwang, Antonia Rotolo, Ian D. Krantz, Maninder Kaur, Jill P. Ginsberg, Priti Lal, Xunda Luo, Phillip M. Pierorazio, Rebecca L. Linn, Sandra Ryeom, Kotaro Sasaki

## Abstract

Aberrant male germline development can lead to the formation of seminoma, a testicular germ cell tumor. Seminomas are biologically similar to primordial germ cells (PGCs) and many bear an isochromosome 12p [i(12p)] with two additional copies of the short arm of chromosome 12. By mapping seminoma transcriptomes and open chromatin landscape onto a normal human male germline trajectory, we find that seminoma resembles premigratory/migratory primordial germ cells, but exhibit enhanced germline and pluripotency programs, and upregulation of genes involved in apoptosis, angiogenesis, and MAPK/ERK pathways. Using pluripotent stem cell-derived PGCs from Pallister Killian syndrome patients mosaic for i(12p) to model seminoma, we identify gene dosage effects that may contribute to transformation. As murine seminoma models do not exist, our analyses provide critical insights into genetic, cellular and signaling programs driving seminoma transformation, and the newly developed in vitro platform permits evaluation of additional signals required for seminoma tumorigenesis.
