## Supplementary material for "Defining the cellular origin of seminoma by transcriptional and epigenetic mapping to the normal human germline": Table S1

### Sheet: Table S1
Table S1. Sample information used in this study
Sample ID	Tissue	Sample age	Description	Usage	Reference
Ht1	Urogenital ridge	4 wpf	Whole urogenital ridge included	scRNA-seq	Cheng at al
Ht2	Testis	5 wpf	Includes small portion of surrounding tissues	scRNA-seq	Cheng at al
Ht3	Testis	5 wpf	Includes small portion of surrounding tissues	scRNA-seq	Cheng at al
Ht4	Testis	6 wpf		scRNA-seq	Cheng at al
Ht5	Adrenal and testis	6 wpf	Includes portion of testicular tissues	scRNA-seq	Cheng at al
Ht6	Testis	8 wpf		scRNA-seq	Cheng at al
Ht7	Testis	9 wpf		scRNA-seq	Cheng at al
Ht8	Testis	12 wpf		scRNA-seq	in this study
Ht9	Testis	21wpf		multiome	in this study
Ht10	Testis	15 wpf		scRNA-seq	Hwang et al
Ht11	Testis	16 wpf		scRNA-seq	Hwang et al
Ht12	Testis	16 wpf		scRNA-seq	Hwang et al
Ht13	Testis	28wpf	Demise 10 days after delivery at 28 wpf. Germ cells not used for trajectory analysis due to substantial contamination of ambient RNA derived from somati cells.	scRNA-seq	in this study
Ht14	Testis	35 wpf	Demise 1 day after delivery at 35 wpf	scRNA-seq	in this study
Ht15	Testis	4 M	demise 4 months after delivery at 35 wpf	scRNA-seq	in this study
Ht16	Testis	5Y	testis biopsy	scRNA-seq	in this study
Ht17	Testis	8Y	testis biopsy	scRNA-seq	in this study
Ht18	Testis	12Y	testis biopsy	scRNA-seq	in this study
Se1	Seminoma	39Y	Thin slice of seminoma tissue	scRNA-seq	in this study
Se2	Seminoma	53Y	Thin slice of seminoma tissue	scRNA-seq	in this study
Se2	Seminoma	53Y	Thin slice of seminoma tissue	multiome	in this study
Ht19	Testis	7 wpf		paraffin block	in this study
Ht20	Testis	9 wpf		paraffin block	in this study
Ht11	Testis	16 wpf		paraffin block	Hwang et al
Ht12	Testis	16 wpf		paraffin block	Hwang et al
Ht13	Testis	18 wpf		paraffin block	in this study
Ht14	Testis	24 wpf		paraffin block	in this study
Ht15	Testis	35 wpf		paraffin block	in this study
Ht16	Testis	38 wpf		paraffin block	in this study
