## Supplementary material for "Defining the cellular origin of seminoma by transcriptional and epigenetic mapping to the normal human germline": Table S4

### Sheet: tb_sum6_stage_annotation3
Table. S4. Number of cells per cell type across samples
	PGCs.E	PGCs.L	M.pSpg	Int.pSpg	T1.pSpg	Spg	Diff.Spg.E	Diff.Spg.L	Pre.Leptotene	Leptotene	Zygotene	Pachytene	Diplotene	2°Spermatocyte	Std1	Std2	Std3	Std4	Total cell number
4 wpf	26 (92.9%)	0 (0%)	2 (7.14%)	0 (0%)	0 (0%)	0 (0%)	0 (0%)	0 (0%)	0 (0%)	0 (0%)	0 (0%)	0 (0%)	0 (0%)	0 (0%)	0 (0%)	0 (0%)	0 (0%)	0 (0%)	28
5 wpf	185 (97.4%)	5 (2.63%)	0 (0%)	0 (0%)	0 (0%)	0 (0%)	0 (0%)	0 (0%)	0 (0%)	0 (0%)	0 (0%)	0 (0%)	0 (0%)	0 (0%)	0 (0%)	0 (0%)	0 (0%)	0 (0%)	190
6 wpf	490 (92.8%)	29 (5.49%)	9 (1.7%)	0 (0%)	0 (0%)	0 (0%)	0 (0%)	0 (0%)	0 (0%)	0 (0%)	0 (0%)	0 (0%)	0 (0%)	0 (0%)	0 (0%)	0 (0%)	0 (0%)	0 (0%)	528
8 wpf	1 (0.54%)	141 (75.8%)	44 (23.7%)	0 (0%)	0 (0%)	0 (0%)	0 (0%)	0 (0%)	0 (0%)	0 (0%)	0 (0%)	0 (0%)	0 (0%)	0 (0%)	0 (0%)	0 (0%)	0 (0%)	0 (0%)	186
9 wpf	13 (11.1%)	85 (72.6%)	19 (16.2%)	0 (0%)	0 (0%)	0 (0%)	0 (0%)	0 (0%)	0 (0%)	0 (0%)	0 (0%)	0 (0%)	0 (0%)	0 (0%)	0 (0%)	0 (0%)	0 (0%)	0 (0%)	117
12 wpf	0 (0%)	30 (9.5%)	283 (89.8%)	2 (0.63%)	0 (0%)	0 (0%)	0 (0%)	0 (0%)	0 (0%)	0 (0%)	0 (0%)	0 (0%)	0 (0%)	0 (0%)	0 (0%)	0 (0%)	0 (0%)	0 (0%)	315
15 wpf	0 (0%)	7 (2.62%)	180 (67.4%)	33 (12.4%)	40 (15.0%)	3 (1.12%)	4 (1.45%)	0 (0%)	0 (0%)	0 (0%)	0 (0%)	0 (0%)	0 (0%)	0 (0%)	0 (0%)	0 (0%)	0 (0%)	0 (0%)	267
16 wpf	0 (0%)	1 (0.08%)	567 (47.1%)	206 (17.1%)	425 (35.4%)	2 (0.17%)	1 (0.08%)	0 (0%)	0 (0%)	0 (0%)	0 (0%)	0 (0%)	0 (0%)	0 (0%)	0 (0%)	0 (0%)	0 (0%)	0 (0%)	1202
17 wpf	0 (0%)	2 (0.23%)	488 (56.1%)	95 (10.9%)	282 (32.4%)	2 (0.23%)	1 (0.11%)	0 (0%)	0 (0%)	0 (0%)	0 (0%)	0 (0%)	0 (0%)	0 (0%)	0 (0%)	0 (0%)	0 (0%)	0 (0%)	870
35 wpf	0 (0%)	0 (0%)	2 (22.2%)	1 (11.1%)	3 (33.3%)	1 (11.1%)	2 (22.2%)	0 (0%)	0 (0%)	0 (0%)	0 (0%)	0 (0%)	0 (0%)	0 (0%)	0 (0%)	0 (0%)	0 (0%)	0 (0%)	9
4 M	0 (0%)	0 (0%)	0 (0%)	0 (0%)	3 (2.97%)	50 (49.5%)	48 (47.5%)	0 (0%)	0 (0%)	0 (0%)	0 (0%)	0 (0%)	0 (0%)	0 (0%)	0 (0%)	0 (0%)	0 (0%)	0 (0%)	101
5 Y	0 (0%)	0 (0%)	0 (0%)	0 (0%)	2 (0.44%)	264 (58.1%)	183 (40.3%)	1 (0.22%)	0 (0%)	0 (0%)	2 (0.44%)	2 (0.44%)	0 (0%)	0 (0%)	0 (0%)	0 (0%)	0 (0%)	0 (0%)	454
8 Y	0 (0%)	0 (0%)	0 (0%)	0 (0%)	2 (0.44%)	203 (44.5%)	251 (55.0%)	0 (0%)	0 (0%)	0 (0%)	0 (0%)	0 (0%)	0 (0%)	0 (0%)	0 (0%)	0 (0%)	0 (0%)	0 (0%)	456
12 Y	0 (0%)	0 (0%)	0 (0%)	0 (0%)	0 (0%)	66 (1.78%)	53 (1.43%)	165 (4.43%)	87 (2.34%)	76 (2.04%)	347 (9.34%)	614 (16.5%)	326 (8.77%)	464 (12.5%)	523 (14.1%)	402 (10.8%)	318 (8.56%)	276 (7.43%)	3717
Most dominant cell type in each sample is highlighted in pink.
