## Supplementary material for "Defining the cellular origin of seminoma by transcriptional and epigenetic mapping to the normal human germline": Table S9

### Sheet: S9
Table S9. Primers used in this study
Sexing
Gene	Forward primer (5-prime-->3-prime)	Reverse primer (5-prime-->3-prime)
ZFX	ACCTGATTCCAGGCAGTACCAAACAGGTGAGT	GGATAGACAGTCAAAGGATGACCATCAGGG
qPCR
Gene	Forward primer (5-prime-->3-prime)	Reverse primer (5-prime-->3-prime)
ARBP	GAAACTCTGCATTCTCGCTTCC	ACTCGTTTGTACCCGTTGATGA
PPIA	TTGATCATTTGGTGTGTTGGGC	AAGACTGAGATGCACAAGTGGT
ERCC 1806	GATCCCGGAAGATACGCTCTAAG	CGCAGGTTGATGCTTCCAATAAA
ERCC 452	CAGGCAAGAGTTCAATCGCTTAG	TAGCCTTCAGTGACTGTGAGATG
ERCC 56	CCAACCCCACATTGTAACTTCG	GTCTTTACTTACGCGCTCCTCT
POU5F1	CTGTCTCCGTCACCACTCTG	AAACCCTGGCACAAACTCCA
NANOG	AGAGGTCTCGTATTTGCTGCAT	AAACACTCGGTGAAATCAGGGT
TFAP2C	ATTAAGAGGATGCTGGGCTCTG	CACTGTACTGCACACTCACCTT
